# *Plasmodium falciparum* Calcium Dependent Protein Kinase 4 is critical for male gametogenesis and transmission to the mosquito vector

**DOI:** 10.1101/2021.06.06.447280

**Authors:** Sudhir Kumar, Meseret T. Haile, Michael R. Hoopmann, Linh T. Tran, Samantha A. Michaels, Seamus R. Morrone, Kayode K. Ojo, Laura M. Reynolds, Ulrike Kusebauch, Ashley M. Vaughan, Robert L. Moritz, Stefan H.I. Kappe, Kristian E. Swearingen

## Abstract

Gametocytes of the malaria parasite *Plasmodium* are taken up by the mosquito vector with an infectious blood meal, representing a critical stage for parasite transmission. Calcium dependent protein kinases (CDPKs) play key roles in calcium-mediated signaling across the complex life cycle of the parasite. We sought to understand their role in human parasite transmission from the host to the mosquito vector and thus investigated the role of the human-infective parasite *Plasmodium falciparum* CDPK4 in the parasite life cycle. *P. falciparum cdpk4*^−^ parasites created by targeted gene deletion showed no effect in blood stage development or gametocyte development. However, *cdpk4*^−^ parasites showed a severe defect in male gametogenesis and the emergence of flagellated male gametes. To understand the molecular underpinnings of this defect, we performed mass spectrometry-based phosphoproteomic analyses of wild type and *Plasmodium falciparum cdpk4*^−^ late gametocyte stages, to identify key CDPK4-mediated phosphorylation events that may be important for the regulation of male gametogenesis. We further employed *in vitro* assays to identify these putative substrates of *Plasmodium falciparum* CDPK4. This indicated that CDPK4 regulates male gametogenesis by directly or indirectly controlling key essential events such as DNA replication, mRNA translation and cell motility. Taken together, our work demonstrates that PfCDPK4 is a central kinase that regulates exflagellation, and thereby is critical for parasite transmission to the mosquito vector.

**IMPORTANCE:** Transmission of the malaria parasite to the mosquito vector is critical for the completion of the sexual stage of the parasite life cycle and is dependent on the release of male gametes from the gametocyte body inside the mosquito midgut. In the present study, we demonstrate that PfCDPK4 is critical for male gametogenesis and is involved in phosphorylation of proteins essential for male gamete emergence. Targeting PfCDPK4 and its substrates may provide insights into achieving effective malaria transmission-blocking strategies.
