## Supplementary data S1-S6 for "*Plasmodium falciparum* Calcium Dependent Protein Kinase 4 is critical for male gametogenesis and transmission to the mosquito vector": Supplementary_Data_S3_in_vitro_kinase_assay_data.xlsx

### Sheet: Activity_assay
In vivo evidence for phosphosite					Synthetic Peptide Information				Peak height of unphosphorylated peptide						Evidence for depletion of peptide via phosphorylation
Phosphopeptide detected in vivo. P. berghei phosphosites are from Fang et al. 2017 (PMID:28481199)	Gene ID	phosphosite	Protein name	Description	Synthetic Peptide ID	Synthetic Peptide sequence	Unmodified peptide detected in vitro?	Synthetic peptide charge state	Ca2+ Replicate 1	Ca2+ Replicate 2	Ca2+ Replicate 3	EGTA Replicate 1	EGTA Replicate 2	EGTA Replicate 3	Ca 2+ mean peak height	RSD	EGTA 2+ mean peak height	RSD	Ca 2+/ EGTA	RSD	% depleted	p-value	Peptide is substrate of rPfCDPK4 by kinase activity?
SYKSLEFLEIMNLYR, KSLEFLEIMNLYR (Pf only)	PF3D7_1440600/ PBANKA_1304500	PF3D7_1440600_S418	PfSOC/PbSOC3	protein SOC3, putative	KS-03	GNISRSYKSLEFLEI	Yes	3	357000	922000	908000	110000000	91400000	238000000	729000	0.442027	1.46467e+08	0.544929	0.00497724	0.701666	0.995023	0.0170487	Yes
FKSESSVFELSK	PBANKA_0720200	PBANKA_0720200_S9	PbSOC1	protein SOC1, putative	KS-07	MDWKFKSESSVFELS	Yes	3	127000	410000	95400	7740000	4630000	3340000	210800	0.821795	5.23667e+06	0.431928	0.0402546	0.92839	0.959745	0.00925046	Yes
LTSKNFLEEK	PBANKA_0816400	PBANKA_0816400_S29	PbPFK9	ATP-dependent 6-phosphofructokinase	KS-09	NCLMQKLTSKNFLEE	Yes	3	132000	185000	123000	51300000	49000000	54600000	146667	0.228418	5.16333e+07	0.054516	0.00284054	0.234833	0.997159	2.9591e-06	Yes
RLPSSSEGDQLK	PBANKA_0611600	PBANKA_0611600_S10	PbSOC7	ribonucleoside-diphosphate reductase large subunit, putative	KS-10	NDNIKRLPSSSEGDQ	Yes	3	83100	151000	106000	67400000	60200000	81800000	113367	0.304712	69800000	0.157567	0.00162416	0.343041	0.998376	0.000195843	Yes
TVSVLLR	PF3D7_0915400	PF3D7_0915400_S24	PfPFK9	ATP-dependent 6-phosphofructokinase	KS-11	ADGLVKTVSVLLRDN	Yes	2	14300000	51300000	49200000	306000000	369000000	134000000	3.82667e+07	0.543091	2.69667e+08	0.451076	0.141904	0.705987	0.858096	0.0157194	Yes
TVSVLLR	PF3D7_0915400	PF3D7_0915400_S24	PfPFK9	ATP-dependent 6-phosphofructokinase	KS-11	ADGLVKTVSVLLRDN	Yes	3	57000000	173000000	164000000	582000000	770000000	378000000	1.31333e+08	0.491358	5.76667e+08	0.339979	0.227746	0.59751	0.772254	0.0100861	Yes
RTPSGKPIQTMYVLNR, TPSGKPIQTMYVLNR	PF3D7_1437200	PF3D7_1437200_S35	PfSOC7	SOC7 ribonucleoside-diphosphate reductase large subunit, putative	KS-12	DDGIKRTPSGKPIQT	Yes	4	1680000	4370000	2850000	7990000	12200000	14700000	2.96667e+06	0.454648	11630000	0.291584	0.255087	0.540117	0.744913	0.00735645	Yes
RTPSGKPIQTMYVLNR, TPSGKPIQTMYVLNR	PF3D7_1437200	PF3D7_1437200_S35	PfSOC7	SOC7 ribonucleoside-diphosphate reductase large subunit, putative	KS-12	DDGIKRTPSGKPIQT	Yes	3	25600000	56300000	37400000	127000000	144000000	186000000	3.97667e+07	0.389427	1.52333e+08	0.199365	0.26105	0.437493	0.73895	0.00231238	Yes
not detected	PF3D7_0915400	PF3D7_0915400_S69	PfPFK9	ATP-dependent 6-phosphofructokinase	KS-16	NCLMEKLTSKKFLEE	Yes	3	57400	113000	71100	32300000	33500000	39200000	80500	0.359843	35000000	0.105327	0.0023	0.374942	0.9977	4.04034e-05	Yes
ALSSTISQINK	PF3D7_0417600	PF3D7_0417600_S23	n/a	conserved Plasmodium protein, unknown function	KS-21	SLPYEKALSSTISQI	Yes	3	3340000	8770000	6010000	45900000	41400000	33300000	6040000	0.449524	40200000	0.158834	0.150249	0.47676	0.849751	0.000518861	Yes
ALSSTISQINK	PF3D7_0417600	PF3D7_0417600_S23	n/a	conserved Plasmodium protein, unknown function	KS-21	SLPYEKALSSTISQI	Yes	2	21200000	51100000	37600000	182000000	161000000	136000000	3.66333e+07	0.408738	1.59667e+08	0.144232	0.229436	0.433439	0.770564	0.000743892	Yes
KLGSGAYGEVLLCR, LGSGAYGEVLLCR	PF3D7_0217500	PF3D7_0217500_S64	CDPK1	cdpk1	KS-23	YFKVRKLGSGAYGEV	Yes	3	337000	160000	130000	73400000	85400000	95900000	209000	0.535223	84900000	0.132607	0.00246172	0.551405	0.997538	0.000100149	Yes
n/a	syntide 2	n/a	syntide 2	syntide 2	syntide 2	PLARTLSVAGLPGKK	Yes	4	267000	222000	106000	115000000	95500000	143000000	198333	0.418831	1.17833e+08	0.202629	0.00168317	0.465272	0.998317	0.000517452	Yes
KNSLDFNTINEK	PF3D7_1143600	PF3D7_1143600_S122	n/a	conserved Plasmodium protein, unknown function	KS-01	DITNIKKNSLDFNTI	Yes	3	200000000	296000000	295000000	248000000	246000000	260000000	2.63667e+08	0.209125	2.51333e+08	0.0301268	1.04907	0.211284	-0.0490716	0.360322	No
IKSDDYYLNQLVK	PF3D7_1403000	PF3D7_1403000_S170	n/a	conserved Plasmodium protein, unknown function	KS-02	ENKIIKIKSDDYYLN	Yes	3	5650000	11800000	9680000	9230000	8890000	9500000	9.04333e+06	0.345452	9.20667e+06	0.0332008	0.982259	0.347044	0.0177408	0.46626	No
IKSDDYYLNQLVK	PF3D7_1403000	PF3D7_1403000_S170	n/a	conserved Plasmodium protein, unknown function	KS-02	ENKIIKIKSDDYYLN	Yes	4	9690000	18600000	14700000	13700000	12700000	14600000	14330000	0.311689	1.36667e+07	0.0695443	1.04854	0.319354	-0.0485366	0.406875	No
n/a	control PbSOC3	n/a	Control	Simple 1 motif of KS-05 mutated; KFES-->AAAS	KS-04	LENTIAAASKIITKN	Yes	3	174000000	258000000	207000000	202000000	180000000	198000000	213000000	0.198686	1.93333e+08	0.0606152	1.10172	0.207727	-0.101724	0.240614	No
n/a	control PbSOC3	n/a	Control	Simple 1 motif of KS-05 mutated; KFES-->AAAS	KS-04	LENTIAAASKIITKN	Yes	2	15100000	26400000	20000000	22400000	15700000	17100000	20500000	0.276418	18400000	0.192072	1.11413	0.336598	-0.11413	0.30747	No
VNDAQDLENTIKFESK	PBANKA_1304500	PBANKA_1304500_S453	PbSOC3	protein SOC3, putative	KS-05	LENTIKFESKIITKN	Yes	3	7400000	16100000	11200000	16700000	16000000	15300000	1.15667e+07	0.377081	16000000	0.04375	0.722917	0.379611	0.277083	0.0785748	No
VNDAQDLENTIKFESK	PBANKA_1304500	PBANKA_1304500_S453	PbSOC3	protein SOC3, putative	KS-05	LENTIKFESKIITKN	Yes	4	30000000	54700000	31800000	50100000	45700000	44600000	3.88333e+07	0.354602	46800000	0.0621865	0.829772	0.360014	0.170228	0.1912	No
n/a	control PbPFK9	n/a	Control	Simple 1 motif of KS-09 mutated; KLTS-->AAAS	KS-08	NCLMQAAASKNFLEE	Yes	3	4850000	8880000	2100000	16000000	16100000	19900000	5.27667e+06	0.646256	1.73333e+07	0.128271	0.304423	0.658863	0.695577	0.00341972	No
SNTSDVLSSEPVNQGFYEQHASSYK	PF3D7_0915400	PF3D7_0915400_S771	PfPFK9	ATP-dependent 6-phosphofructokinase	KS-13	GFYEQHASSYKSLGC	Yes	3	93300000	141000000	60900000	101000000	93800000	114000000	98400000	0.40948	1.02933e+08	0.0994609	0.955959	0.421386	0.0440415	0.429695	No
SFKNELGELK	PF3D7_0217500	PF3D7_0217500_S406	CDPK1	cdpk1	KS-14	IEGYNILRSFKNELG	Yes	3	38800000	97500000	57300000	143000000	156000000	123000000	6.45333e+07	0.465047	1.40667e+08	0.118175	0.458768	0.479827	0.541232	0.00920076	No
not detected	PF3D7_1440600	PF3D7_1440600_S454	SOC3	protein SOC3, putative	KS-15	LENTIKMESKTLNKG	Yes	3	12000000	17200000	11500000	12600000	15500000	19100000	1.35667e+07	0.232664	1.57333e+07	0.206967	0.862288	0.311396	0.137712	0.227231	No
not detected	PF3D7_1440600	PF3D7_1440600_S454	SOC3	protein SOC3, putative	KS-15	LENTIKMESKTLNKG	Yes	4	44100000	64600000	37900000	40800000	46600000	68900000	4.88667e+07	0.285955	52100000	0.284749	0.93794	0.40355	0.0620601	0.398543	No
RGSWANVNISYDEYNNSSNKK	PF3D7_1317100	PF3D7_1317100_S797	MCM4	DNA replication licensing factor MCM4	KS-17	NDAQNKRGSWANVNI	Yes	3	65200000	88000000	37900000	70800000	75300000	77000000	63700000	0.393778	7.43667e+07	0.043079	0.856567	0.396127	0.143433	0.252755	No
LNSNKYYDNFIYGLNK	PF3D7_0515600	PF3D7_0515600_S940	GEP	SOC9 GEP conserved Plasmodium protein, unknown function	KS-18	NTNVGKLNSNKYYDN	Yes	3	40500000	64800000	55400000	68500000	70100000	90900000	5.35667e+07	0.228749	76500000	0.163352	0.700218	0.281087	0.299782	0.0428821	No
not detected	PF3D7_1437200	PF3D7_1437200_S12	PfSOC7	ribonucleoside-diphosphate reductase large subunit, putative	KS-19	NVKRLPLPSENGEIK	Yes	3	37600000	75000000	49500000	43600000	47400000	56200000	5.40333e+07	0.353628	4.90667e+07	0.131723	1.10122	0.377364	-0.101223	0.345856	No
not detected	PF3D7_1437200	PF3D7_1437200_S12	PfSOC7	ribonucleoside-diphosphate reductase large subunit, putative	KS-19	NVKRLPLPSENGEIK	Yes	4	37600000	69100000	40700000	35300000	38900000	52200000	4.91333e+07	0.353344	4.21333e+07	0.211279	1.16614	0.411692	-0.166139	0.283988	No
KITSSNLFPQK, ITSSNLFPQK	PF3D7_0515600	PF3D7_0515600_S568	GEP	SOC9 GEP conserved Plasmodium protein, unknown function	KS-20	SFNKKKITSSNLFPQ	Yes	3	28000000	53000000	34900000	41600000	41500000	46700000	3.86333e+07	0.334203	4.32667e+07	0.0687313	0.892912	0.341197	0.107088	0.288701	No
KITSSNLFPQK, ITSSNLFPQK	PF3D7_0515600	PF3D7_0515600_S568	GEP	SOC9 GEP conserved Plasmodium protein, unknown function	KS-20	SFNKKKITSSNLFPQ	Yes	4	18000000	34700000	21700000	23500000	22600000	32900000	24800000	0.353668	2.63333e+07	0.216633	0.941772	0.414742	0.0582278	0.40607	No
LKNNDMSLELIK, KNNDMSLELIK	PF3D7_0418100	PF3D7_0418100_S15	PfSOC1	protein SOC1, putative	KS-22	WRLKNNDMSLELIKY	Yes	3	10300000	32400000	10100000	26400000	30600000	26500000	17600000	0.728271	2.78333e+07	0.0861027	0.632335	0.733343	0.367665	0.122821	No
LKNNDMSLELIK, KNNDMSLELIK	PF3D7_0418100	PF3D7_0418100_S15	PfSOC1	protein SOC1, putative	KS-22	WRLKNNDMSLELIKY	Yes	4	17100000	50700000	16300000	36700000	41900000	39800000	2.80333e+07	0.70038	3.94667e+07	0.0662832	0.710304	0.703509	0.289696	0.186998	No
SLDHPNIIK	PF3D7_0217500	PF3D7_0217500_S122	CDPK1	cdpk1	KS-24	YNEISLLKSLDHPNI	Yes	3	194000000	375000000	353000000	341000000	328000000	238000000	3.07333e+08	0.321358	3.02333e+08	0.185531	1.01654	0.37107	-0.016538	0.471442	No
n/a	control PbSOC1		Control	Simple 1 motif of KS-07 mutated; KFKS-->AAAS	KS-06	MDWAAASESSVFELS	No	n/a	n/a	n/a	n/a	n/a	n/a	n/a	n/a	n/a	n/a	n/a	n/a	n/a	n/a	n/a	n/a

### Sheet: Phosphopeptides
Synthetic Peptide Information					In vivo evidence for phosphosite		In vitro kinase assay: depletion of unmodified peptide		In vitro kinase assay: detection of phosphopeptide				PTMProphet localization probability			Reprsentative PTMProphet phosphosite localization probability for all potential sites			Phosphopeptide Peak Height
Synthetic Peptide ID	Synthetic Peptide sequence	Gene ID	Protein name	Description	Phosphopeptide detected in vivo. P. berghei phosphosites are from Fang et al. 2017 (PMID:28481199)	phosphosite	Kinase activity	Peptide is substrate of rPfCDPK4 by kinase activity?	Phosphopeptide detected in vitro?	in vivo phosphosoite confirmed in vitro?	Phosphopeptide detected in vitro	Peptide charge	Ca2+ Replicate 1	Ca2+ Replicate 2	Ca2+ Replicate 3	Ca2+ Replicate 1	Ca2+ Replicate 2	Ca2+ Replicate 3	Ca2+ Replicate 1	Ca2+ Replicate 2	Ca2+ Replicate 3	EGTA Replicate 1	EGTA Replicate 2	EGTA Replicate 3
KS-11	ADGLVKTVSVLLRDN	PF3D7_0915400	PfPFK9	ATP-dependent 6-phosphofructokinase	TVSVLLR	PF3D7_0915400_S24	0.858096	Yes	Yes	Yes	ADGLVKTVSVLLRDN	3	0.885	0.965	0.839	ADGLVKT(0.115)VS(0.885)VLLRDN	ADGLVKT(0.035)VS(0.965)VLLRDN	ADGLVKT(0.161)VS(0.839)VLLRDN	257000000	499000000	527000000
KS-12	DDGIKRTPSGKPIQT	PF3D7_1437200	PfSOC7	SOC7 ribonucleoside-diphosphate reductase large subunit, putative	RTPSGKPIQTMYVLNR, TPSGKPIQTMYVLNR	PF3D7_1437200_S35	0.744913	Yes	Yes	Yes	DDGIKRTPSGKPIQT	3	0.942	0.949	0.97	DDGIKRT(0.040)PS(0.942)GKPIQT(0.018)	DDGIKRT(0.005)PS(0.949)GKPIQT(0.046)	DDGIKRT(0.012)PS(0.970)GKPIQT(0.018)	71300000	127000000	93100000
KS-01	DITNIKKNSLDFNTI	PF3D7_1143600	n/a	conserved Plasmodium protein, unknown function	KNSLDFNTINEK	PF3D7_1143600_S122	-0.0490716	No	Yes	Yes	DITNIKKNSLDFNTI	3	0.995	0.993	0.995	DIT(0.003)NIKKNS(0.995)LDFNT(0.002)I	DIT(0.003)NIKKNS(0.993)LDFNT(0.004)I	DIT(0.003)NIKKNS(0.995)LDFNT(0.003)I	14200000	21600000	18300000
KS-02	ENKIIKIKSDDYYLN	PF3D7_1403000	n/a	conserved Plasmodium protein, unknown function	IKSDDYYLNQLVK	PF3D7_1403000_S170	0.0177408	No	Yes	Yes	ENKIIKIKSDDYYLN	3	0.991	0.992	0.989	ENKIIKIKS(0.991)DDY(0.006)Y(0.003)LN	ENKIIKIKS(0.992)DDY(0.005)Y(0.003)LN	ENKIIKIKS(0.989)DDY(0.008)Y(0.003)LN	3280000	4760000	4460000
KS-13	GFYEQHASSYKSLGC	PF3D7_0915400	PfPFK9	ATP-dependent 6-phosphofructokinase	SNTSDVLSSEPVNQGFYEQHASSYK	PF3D7_0915400_S771	0.0440415	No	Yes	No	GFYEQHASSYKSLGC	3	0.841	0.524	0.468	GFY(0.006)EQHAS(0.064)S(0.841)Y(0.057)KS(0.033)LGC	GFY(0.001)EQHAS(0.048)S(0.524)Y(0.296)KS(0.132)LGC	GFY(0.001)EQHAS(0.468)S(0.468)Y(0.043)KS(0.020)LGC	2720000	3340000	1100000
KS-03	GNISRSYKSLEFLEI	PF3D7_1440600/ PBANKA_1304500	PfSOC/PbSOC3	protein SOC3, putative	SYKSLEFLEIMNLYR, KSLEFLEIMNLYR	PF3D7_1440600_S418/ PBANKA_1304500_S417	0.995023	Yes	Yes	Yes	GNISRSYKSLEFLEI	3	0.989	0.989	0.991	GNIS(0.002)RS(0.003)Y(0.005)KS(0.989)LEFLEI	GNIS(0.002)RS(0.004)Y(0.005)KS(0.989)LEFLEI	GNIS(0.002)RS(0.003)Y(0.004)KS(0.991)LEFLEI	52100000	101000000	85300000	147000		91500
KS-14	IEGYNILRSFKNELG	PF3D7_0217500	CDPK1	cdpk1	SFKNELGELK	PF3D7_0217500_S406	0.541232	No	Yes	Yes	IEGYNILRSFKNELG	3	0.99	0.99	0.989	IEGY(0.010)NILRS(0.990)FKNELG	IEGY(0.010)NILRS(0.990)FKNELG	IEGY(0.011)NILRS(0.989)FKNELG	64800000	147000000	112000000	75900
KS-04	LENTIAAASKIITKN	control PbSOC3	Control	Simple 1 motif of KS-05 mutated; KFES-->AAAS	n/a	n/a	-0.101724	No	Yes	n/a	LENTIAAASKIITKN	3	0.992	0.989	0.992	LENT(0.003)IAAAS(0.992)KIIT(0.005)KN	LENT(0.007)IAAAS(0.989)KIIT(0.004)KN	LENT(0.004)IAAAS(0.992)KIIT(0.004)KN	4930000	7150000	5370000
KS-05	LENTIKFESKIITKN	PBANKA_1304500	PbSOC3	protein SOC3, putative	VNDAQDLENTIKFESK	PBANKA_1304500_S453	0.277083	No	Yes	Yes	LENTIKFESKIITKN	3	0.992	0.99	0.994	LENT(0.004)IKFES(0.992)KIIT(0.004)KN	LENT(0.007)IKFES(0.990)KIIT(0.003)KN	LENT(0.003)IKFES(0.994)KIIT(0.003)KN	27100000	38100000	35500000
KS-15	LENTIKMESKTLNKG	PF3D7_1440600	SOC3	protein SOC3, putative	not detected	PF3D7_1440600_S454	0.137712	No	Yes	n/a	LENTIKMESKTLNKG	3	0.975	0.962	0.966	LENT(0.013)IKMES(0.975)KT(0.012)LNKG	LENT(0.012)IKMES(0.962)KT(0.027)LNKG	LENT(0.014)IKMES(0.966)KT(0.020)LNKG	4980000	8090000	4060000
KS-06	MDWaaaSESSVFELS	control PbSOC1	Control	Simple 1 motif of KS-07 mutated; KFKS-->AAAS	n/a	n/a	Peptide not detected	No	No	n/a	Peptide not detected	n/a	n/a	n/a	n/a	n/a	n/a	n/a
KS-07	MDWKFKSESSVFELS	PBANKA_0720200	PbSOC1	protein SOC1, putative	FKSESSVFELSK	PBANKA_0720200_S9	0.959745	Yes	Yes	No	MDWKFKSESSVFELS	3	0.481	0.488	0.333	MDWKFKS(0.037)ES(0.481)S(0.481)VFELS(0.002)	MDWKFKS(0.023)ES(0.488)S(0.488)VFELS(0.002)	MDWKFKS(0.333)ES(0.333)S(0.333)VFELS(0.002)	12800000	23000000	9920000
KS-16	NCLMEKLTSKKFLEE	PF3D7_0915400	PfPFK9	ATP-dependent 6-phosphofructokinase	not detected	PF3D7_0915400_S69	0.9977	Yes	Yes	n/a	NCLMEKLTSKKFLEE	3	0.933	0.929	0.943	NCLMEKLT(0.067)S(0.933)KKFLEE	NCLMEKLT(0.071)S(0.929)KKFLEE	NCLMEKLT(0.057)S(0.943)KKFLEE	23000000	54200000	12400000
KS-08	NCLMQAAASKNFLEE	control PbPFK9	Control	Simple 1 motif of KS-09 mutated; KLTS-->AAAS	n/a	n/a	0.695577	No	Yes	n/a	NCLMQAAASKNFLEE	3	1	1	1	NCLMQAAAS(1.000)KNFLEE	NCLMQAAAS(1.000)KNFLEE	NCLMQAAAS(1.000)KNFLEE	3350000	6700000	1320000
KS-09	NCLMQKLTSKNFLEE	PBANKA_0816400	PbPFK9	ATP-dependent 6-phosphofructokinase	LTSKNFLEEK	PBANKA_0816400_S29	0.997159	Yes	No	No	Peptide not detected		n/a	n/a	n/a	n/a	n/a	n/a
KS-17	NDAQNKRGSWANVNI	PF3D7_1317100	MCM4	DNA replication licensing factor MCM4	RGSWANVNISYDEYNNSSNKK	PF3D7_1317100_S797	0.143433	No	Yes	Yes	NDAQNKRGSWANVNI	3	1	1	1	NDAQNKRGS(1.000)WANVNI	NDAQNKRGS(1.000)WANVNI	NDAQNKRGS(1.000)WANVNI	230000	488000	210000
KS-10	NDNIKRLPSSSEGDQ	PBANKA_0611600	PbSOC7	ribonucleoside-diphosphate reductase large subunit, putative	RLPSSSEGDQLK	PBANKA_0611600_S10	0.998376	Yes	Yes	No	NDNIKRLPSSSEGDQ	3	0.333	0.333	0.333	NDNIKRLPS(0.333)S(0.333)S(0.333)EGDQ	NDNIKRLPS(0.333)S(0.333)S(0.333)EGDQ	NDNIKRLPS(0.333)S(0.333)S(0.333)EGDQ	33700000	57800000	40300000			76000
KS-18	NTNVGKLNSNKYYDN	PF3D7_0515600	GEP	SOC9 GEP conserved Plasmodium protein, unknown function	LNSNKYYDNFIYGLNK	PF3D7_0515600_S940	0.299782	No	Yes	Yes	NTNVGKLNSNKYYDN	3	0.987	0.98	0.985	NT(0.002)NVGKLNS(0.987)NKY(0.006)Y(0.005)DN	NT(0.014)NVGKLNS(0.980)NKY(0.004)Y(0.003)DN	NT(0.007)NVGKLNS(0.985)NKY(0.004)Y(0.003)DN	29000000	47200000	35000000
KS-19	NVKRLPLPSENGEIK	PF3D7_1437200	PfSOC7	ribonucleoside-diphosphate reductase large subunit, putative	not detected	PF3D7_1437200_S12	-0.101223	No	No	n/a	Peptide not detected	n/a	n/a	n/a	n/a	n/a	n/a	n/a
syntide 2	PLARTLSVAGLPGKK	syntide 2	syntide 2	syntide 2	n/a	n/a	0.998317	Yes	Yes	n/a	PLARTLSVAGLPGKK	3	0.988	0.99	0.99	PLART(0.012)LS(0.988)VAGLPGKK	PLART(0.010)LS(0.990)VAGLPGKK	PLART(0.010)LS(0.990)VAGLPGKK	86300000	139000000	106000000
syntide 2	PLARTLSVAGLPGKK	syntide 2	syntide 2	syntide 2	n/a	n/a	0.998317	Yes	Yes	n/a	PLARTLSVAGLPGKK	4	0.988	0.988	0.988	PLART(0.012)LS(0.988)VAGLPGKK	PLART(0.012)LS(0.988)VAGLPGKK	PLART(0.012)LS(0.988)VAGLPGKK	24000000	38100000	29400000
KS-20	SFNKKKITSSNLFPQ	PF3D7_0515600	GEP	SOC9 GEP conserved Plasmodium protein, unknown function	KITSSNLFPQK, ITSSNLFPQK	PF3D7_0515600_S568	0.107088	No	Yes	No	SFNKKKITSSNLFPQ	3	0.897	0.923	0.936	S(0.002)FNKKKIT(0.011)S(0.090)S(0.897)NLFPQ	S(0.002)FNKKKIT(0.008)S(0.067)S(0.923)NLFPQ	S(0.002)FNKKKIT(0.008)S(0.054)S(0.936)NLFPQ	7290000	12100000	9670000		248000
KS-21	SLPYEKALSSTISQI	PF3D7_0417600	n/a	conserved Plasmodium protein, unknown function	ALSSTISQINK	PF3D7_0417600_S23	0.849751	Yes	No	No	Peptide not detected	n/a	n/a	n/a	n/a	n/a	n/a	n/a
KS-22	WRLKNNDMSLELIKY	PF3D7_0418100	PfSOC1	protein SOC1, putative	LKNNDMSLELIK, KNNDMSLELIK	PF3D7_0418100_S15	0.367665	No	Yes	Yes	WRLKNNDMSLELIKY	3	0.988	0.986	0.988	WRLKNNDMS(0.988)LELIKY(0.012)	WRLKNNDMS(0.986)LELIKY(0.014)	WRLKNNDMS(0.988)LELIKY(0.012)	1180000	3540000	1140000	87700	90000	98000
KS-22	WRLKNNDMSLELIKY	PF3D7_0418100	PfSOC1	protein SOC1, putative	LKNNDMSLELIK, KNNDMSLELIK	PF3D7_0418100_S15	0.367665	No	Yes	Yes	WRLKNNDMSLELIKY	4	0.99	0.986	0.971	WRLKNNDMS(0.990)LELIKY(0.010)	WRLKNNDMS(0.986)LELIKY(0.014)	WRLKNNDMS(0.971)LELIKY(0.029)	173000	512000	172000
KS-23	YFKVRKLGSGAYGEV	PF3D7_0217500	CDPK1	cdpk1	KLGSGAYGEVLLCR, LGSGAYGEVLLCR	PF3D7_0217500_S64	0.997538	Yes	Yes	Yes	YFKVRKLGSGAYGEV	3	0.897	0.912	0.858	Y(0.002)FKVRKLGS(0.897)GAY(0.100)GEV	Y(0.006)FKVRKLGS(0.912)GAY(0.083)GEV	Y(0.005)FKVRKLGS(0.858)GAY(0.137)GEV	120000000	213000000	165000000
KS-24	YNEISLLKSLDHPNI	PF3D7_0217500	CDPK1	cdpk1	SLDHPNIIK	PF3D7_0217500_S122	-0.016538	No	Yes	No	YNEISLLKSLDHPNI	3	0.524	#N/A	0.522	Y(0.023)NEIS(0.453)LLKS(0.524)LDHPNI	#N/A	Y(0.034)NEIS(0.443)LLKS(0.522)LDHPNI	16200000		30200000
	finish making tables of all KS peptides
	one showing depletion
	one showing phosphopeptide evidence
	make XICs for other peptides, or maybe just for one example, e.g. cdpk1

### Sheet: PfCDPK4_autophosphorylation
PfCDPK4 Peptide	PTM Prophet localization scores	Number of peptide spectrum matches	Site	Phosphosites/ peptide			Autophosphorylation site	Phosphosite observed in vivo
ISEGTLEAQTQGPGSMGQEVS#SVNNTKNEHHK	IS(0.001)EGT(0.000)LEAQT(0.001)QGPGS(0.000)MGQEVS(0.968)S(0.002)VNNT(0.028)KNEHHK	3	S006	1			S006
LRPGMFIQNS#NVVF	LRPGMFIQNS(1.000)NVVF	2	S062	1			S047
LRPGMFIQNS#NVVFN	LRPGMFIQNS(1.000)NVVFN	2	S062	1			S051
LRPGMFIQNS#NVVFNEQYK	LRPGMFIQNS(0.998)NVVFNEQY(0.002)K	10	S062	1			S062	S062
LRPGMFIQNS#NVVFNEQYKGIK	LRPGMFIQNS(0.999)NVVFNEQY(0.001)KGIK	4	S062	1			S080	S080
GS#FGEVILSR	GS(0.998)FGEVILS(0.002)R	2	S080	1			S147
ILGKGS#FGEVILSR	ILGKGS(0.999)FGEVILS(0.001)R	17	S080	1			S179
LYEFFEDNNYYYLVS#DVYTGGELFDEIISR	LY(0.001)EFFEDNNY(0.001)Y(0.002)Y(0.004)LVS(0.991)DVY(0.001)T(0.001)GGELFDEIIS(0.000)R	2	S147	1			S219
IIKQILS#GITYMHK	IIKQILS(0.998)GIT(0.001)Y(0.001)MHK	4	S179	1				T220
IIKQILS#GITYMHKNNVVHR	IIKQILS(0.997)GIT(0.002)Y(0.001)MHKNNVVHR	2	S179	1			T234
QILS#GITYMHK	QILS(0.998)GIT(0.001)Y(0.001)MHK	6	S179	1				Y287
QILS#GITYMHKNNVVHR	QILS(0.996)GIT(0.002)Y(0.001)MHKNNVVHR	5	S179	1			T288
IIDFGLS#THFE	IIDFGLS(0.832)T(0.168)HFE	2	S219	1			T332
IIDFGLS#THFEYSK	IIDFGLS(0.991)T(0.007)HFEY(0.001)S(0.001)K	31	S219	1			S333	S333
IIDFGLS#THFEYSKK	IIDFGLS(0.983)T(0.014)HFEY(0.001)S(0.001)KK	9	S219	1			S343	S343
NIDIPS#LELSIANIR	NIDIPS(0.995)LELS(0.005)IANIR	2	S343	1			S370	S370
LAQAALLYMGS#K	LAQAALLY(0.252)MGS(0.748)K	2	S370	1
LAQAALLYMGS#KLTTIDETKELTK	LAQAALLY(0.002)MGS(0.987)KLT(0.003)T(0.003)IDET(0.003)KELT(0.003)K	4	S370	1
MKDKIGT#AYYIAPDVLHGTYDEK	MKDKIGT(0.875)AY(0.124)Y(0.001)IAPDVLHGT(0.000)Y(0.000)DEK	2	T234	1
IGT#AYYIAPDVLHGTYDEK	IGT(0.997)AY(0.001)Y(0.001)IAPDVLHGT(0.001)Y(0.001)DEK	7	T234	1
KVEAGKYT#FDLPQFK	KVEAGKY(0.218)T(0.782)FDLPQFK	5	T288	1
VEAGKYT#FDLPQFK	VEAGKY(0.237)T(0.763)FDLPQFK	3	T288	1
VEAGKYT#FDLPQFKK	VEAGKY(0.079)T(0.921)FDLPQFKK	2	T288	1
MMT#SKDNLNIDIPSLELSIANIR	MMT(0.990)S(0.006)KDNLNIDIPS(0.002)LELS(0.002)IANIR	32	T332	1
IVENS#FNNS#KLRPGMFIQNSNVVFNEQYK	IVENS(0.994)FNNS(0.994)KLRPGMFIQNS(0.010)NVVFNEQY(0.002)K	2	S047	2
IVENS#FNNS#KLRPGMFIQNSNVVFNEQYK	IVENS(0.994)FNNS(0.994)KLRPGMFIQNS(0.010)NVVFNEQY(0.002)K	2	S051	2
MMT#S#KDNLNIDIPSLELSIANIR	MMT(0.999)S(0.999)KDNLNIDIPS(0.001)LELS(0.001)IANIR	6	S333	2
MMT#S#KDNLNIDIPSLELSIANIR	MMT(0.999)S(0.999)KDNLNIDIPS(0.001)LELS(0.001)IANIR	6	T332	2
